# Oxford Nanopore sequencing-based protocol to detect CpG methylation in human mitochondrial DNA

**DOI:** 10.1101/2021.02.20.432086

**Authors:** Iacopo Bicci, Claudia Calabrese, Zoe J. Golder, Aurora Gomez-Duran, Patrick F Chinnery

## Abstract

Methylation on CpG residues is one of the most important epigenetic modifications of nuclear DNA, regulating gene expression. Methylation of mitochondrial DNA (mtDNA) has been studied using whole genome bisulfite sequencing (WGBS), but recent evidence has uncovered major technical issues which introduce a potential bias during methylation quantification. Here, we validate the technical concerns with WGBS, and then develop and assess the accuracy of a protocol for variant-specific methylation identification using long-read Oxford Nanopore Sequencing. Our approach circumvents mtDNA-specific confounders, while enriching for native full-length molecules over nuclear DNA. Variant calling analysis against Illumina deep re-sequencing showed that all expected mtDNA variants can be reliably identified. Methylation calling revealed negligible mtDNA methylation levels in multiple human primary and cancer cell lines. In conclusion, our protocol enables the reliable analysis of epigenetic modifications of mtDNA at single-molecule level at single base resolution, with potential applications beyond methylation.

**Motivation:** Although whole genome bisulfite sequencing (WGBS) is the gold-standard approach to determine base-level CpG methylation in the nuclear genome, emerging technical issues raise questions about its reliability for evaluating mitochondrial DNA (mtDNA) methylation. Concerns include mtDNA strand asymmetry rendering the C-rich light strand disproportionately vulnerable the chemical modifications introduced with WGBS. Also, short-read sequencing can result in a co-amplification of nuclear sequences originating from ancestral mtDNA with a high nucleotide similarity. Lastly, calling mtDNA alleles with varying proportions (heteroplasmy) is complicated by the C-to-T conversion introduced by WGBS on unmethylated CpGs. Here, we propose an alternative protocol to quantify methyl-CpGs in mtDNA, at single-molecule level, using Oxford Nanopore Sequencing (ONS). By optimizing the standard ONS library preparation, we achieved selective enrichment of native mtDNA and accurate single nucleotide variant and CpG methylation calling, thus overcoming previous limitations.
