## Supplementary material for "Oxford Nanopore sequencing-based protocol to detect CpG methylation in human mitochondrial DNA": Data S1

### Sheet: Bias Group
Run ID	Project ID	Sample ID	Experiment	SRA Study	GEO_Accession (exp)	Biomaterial Type	Cell Line Name	Tissue Type	Total Bases	Avg. Mito. Read Depth	L-strand Aligned Reads	H-strand Aligned Reads	Tot. Aligned Reads	Perc. L-strand	Perc. H-strand	Covered bp H-strand	Coverage Perc. H-strand	Covered bp L-strand	Coverage Perc. L-strand
SRR536244	PRJNA34535	SAMN00847538	SRX175353	SRP000941	GSM983650	Primary Tissue	N/A	Left Ventricle	45627599814	81.52	1216	12947	14163	8.59	91.41	15171	91.5626	4107	24.7873
SRR536248	PRJNA34535	SAMN00847544	SRX175355	SRP000941	GSM983652	Primary Tissue	N/A	Spleen	41570280536	73.63	255	12127	12382	2.06	97.94	14808	89.3717	1021	6.16211
SRR536233	PRJNA34535	SAMN00849925	SRX175349	SRP000941	GSM983646	Primary Tissue	N/A	Small Intestine	42456528367	73.11	267	12036	12303	2.17	97.83	14693	88.6777	1206	7.27865
SRR1045636	PRJNA34535	SAMN01737662	SRX388734	SRP000941	GSM1282350	Primary Tissue	N/A	Lung	24157867100	130.19	9749	12441	22190	43.93	56.07	15145	91.4056	14628	88.2854
SRR1045667	PRJNA34535	SAMN01085432	SRX263878	SRP000941	GSM1120322	Primary Tissue	N/A	Thymus	18111125700	80.5	4862	8830	13692	35.51	64.49	15061	90.8987	14366	86.7041
SRR101318	PRJNA34535	SAMN00215949	SRX043406	SRP000941	GSM675544	Cell Line	H1	N/A	2696663675	67.68	1766	11666	13432	13.15	86.85	14687	88.6414	7808	47.1241
SRR101322	PRJNA34535	SAMN00215950	SRX043407	SRP000941	GSM675545	Cell Line	H1	N/A	8950212800	83.37	1978	12881	14859	13.31	86.69	15120	91.2548	6798	41.0284
SRR101323	PRJNA34535	SAMN00215950	SRX043408	SRP000941	GSM675546	Cell Line	H1	N/A	9095955300	82.96	1901	12868	14769	12.87	87.13	15105	91.1642	6601	39.8395
SRR101332	PRJNA34535	SAMN00215949	SRX043405	SRP000941	GSM675543	Cell Line	H1	N/A	2547041448	64.7	1707	11470	13177	12.95	87.05	14649	88.4121	7254	43.7806
SRR400570	PRJNA34535	SAMN00739305	SRX101209	SRP000941	GSM818006	Cell Line	H1	N/A	8508010500	99.09	4472	12947	17419	25.67	74.33	15142	91.3875	11590	69.9499
SRR400578	PRJNA34535	SAMN00739304	SRX101206	SRP000941	GSM818003	Cell Line	H1	N/A	9371304897	99.53	5648	13052	18700	30.2	69.8	15050	90.8323	12528	75.6111
SRR400579	PRJNA34535	SAMN00739304	SRX101207	SRP000941	GSM818004	Cell Line	H1	N/A	9352002787	101.17	5921	13018	18939	31.26	68.74	15085	91.0435	12962	78.2304
SRR400581	PRJNA34535	SAMN00739305	SRX101208	SRP000941	GSM818005	Cell Line	H1	N/A	9369542245	92.55	4416	12942	17358	25.44	74.56	15076	90.9892	11218	67.7047
SRR179658	PRJNA34535	SAMN00255370	SRX056692	SRP000941	GSM706058	Cell Line	iPS DF 6.9	N/A	9360062890	86.26	2888	13026	15914	18.15	81.85	15105	91.1642	9766	58.9414
SRR179665	PRJNA34535	SAMN00255367	SRX056688	SRP000941	GSM706054	Cell Line	iPS DF 19.11	N/A	9676571741	89.62	2708	13064	15772	17.17	82.83	15151	91.4418	9442	56.9859
SRR179666	PRJNA34535	SAMN00255367	SRX056687	SRP000941	GSM706053	Cell Line	iPS DF 19.11	N/A	9468370800	84.85	2559	13004	15563	16.44	83.56	15197	91.7195	9194	55.4892
SRR179672	PRJNA34535	SAMN00255372	SRX056695	SRP000941	GSM706061	Cell Line	H9	N/A	10053272232	85.65	2570	13096	15666	16.4	83.6	15167	91.5384	7780	46.9552
SRR018977	PRJNA34535	SAMN00004462	SRX006240	SRP000941	GSM429322	Cell Line	H1	N/A	1557514194	44.1	1001	8621	9622	10.4	89.6	14314	86.3902	4627	27.9256
SRR019089	PRJNA34535	SAMN00004462	SRX006239	SRP000941	GSM429321	Cell Line	H1	N/A	1428272997	39.79	878	8133	9011	9.74	90.26	14204	85.7264	4190	25.2882
SRR020063	PRJNA34535	SAMN00004463	SRX006783	SRP000941	GSM432687	Cell Line	IMR90	N/A	1830847836	30.39	1191	5497	6688	17.81	82.19	13847	83.5717	5861	35.3733
SRR020102	PRJNA34535	SAMN00004463	SRX006785	SRP000941	GSM432689	Cell Line	IMR90	N/A	1188700256	24.89	882	4479	5361	16.45	83.55	13835	83.4993	4565	27.5515
SRR020127	PRJNA34535	SAMN00004463	SRX006784	SRP000941	GSM432688	Cell Line	IMR90	N/A	1823837724	30.3	1180	5304	6484	18.2	81.8	14004	84.5193	5888	35.5362
SRR020135	PRJNA34535	SAMN00004464	SRX006788	SRP000941	GSM432692	Cell Line	IMR90	N/A	1299424482	32.15	859	6107	6966	12.33	87.67	14046	84.7728	4094	24.7088
SRR020218	PRJNA34535	SAMN00004464	SRX006786	SRP000941	GSM432690	Cell Line	IMR90	N/A	1950385749	32.95	989	6276	7265	13.61	86.39	13918	84.0002	4699	28.3602
SRR020241	PRJNA34535	SAMN00004464	SRX006787	SRP000941	GSM432691	Cell Line	IMR90	N/A	1993907586	30.81	896	5821	6717	13.34	86.66	13998	84.4831	4244	25.6141
SRR020282	PRJNA34535	SAMN00004461	SRX006782	SRP000941	GSM432686	Cell Line	H1	N/A	895485171	46.47	2256	7797	10053	22.44	77.56	14388	86.8369	8512	51.373
SRR067729	PRJNA34535	SAMN00114946	SRX027686	SRP000941	GSM602252	Cell Line	H1	N/A	3611892212	49.84	1505	9821	11326	13.29	86.71	14239	85.9376	7390	44.6014
SRR067736	PRJNA34535	SAMN00114946	SRX027687	SRP000941	GSM602253	Cell Line	H1	N/A	3577328228	53.93	1515	10504	12019	12.61	87.39	14316	86.4023	7150	43.1529
SRR067737	PRJNA34535	SAMN00114946	SRX027685	SRP000941	GSM602251	Cell Line	H1	N/A	3468065852	56.34	2014	10448	12462	16.16	83.84	14326	86.4627	8815	53.2018
SRR067760	PRJNA34535	SAMN00114947	SRX027688	SRP000941	GSM602254	Cell Line	H1	N/A	3549481305	57.56	2056	10491	12547	16.39	83.61	14374	86.7524	8322	50.2263
SRR067761	PRJNA34535	SAMN00114947	SRX027689	SRP000941	GSM602255	Cell Line	H1	N/A	3577130016	57.93	2107	10523	12630	16.68	83.32	14349	86.6015	8591	51.8498
SRR067764	PRJNA34535	SAMN00114947	SRX027690	SRP000941	GSM602256	Cell Line	H1	N/A	3579398738	58.56	2000	10799	12799	15.63	84.37	14383	86.8067	8219	49.6047

### Sheet: Low Bias Group
Run ID	Project ID	Sample ID	Experiment	SRA Study	GEO_Accession (exp)	Biomaterial Type	Tissue Type	Total Bases	Avg. Mito. Read Depth	L-strand Aligned Reads	H-strand Aligned Reads	Tot. Aligned Reads	Perc. L-strand	Perc. H-strand	Covered bp H-strand	Coverage Perc. H-strand	Covered bp L-strand	Coverage Perc. L-strand
SRR578655	PRJNA34535	SAMN00847532	SRX190150	SRP000941	GSM1010978	Primary Tissue	Left Ventricle	37039943200	150.94	12296	13224	25520	48.18	51.82	15171	91.5626	14778	89.1907
SRR577615	PRJNA34535	SAMN00828739	SRX190153	SRP000941	GSM1010981	Primary Tissue	Adrenal Gland	19107066700	151.46	12369	13232	25601	48.31	51.69	15183	91.635	14750	89.0217
SRR1045623	PRJNA34535	SAMN02028525	SRX388732	SRP000941	GSM1282348	Primary Tissue	Adipose	18727174700	146.92	11943	13170	25113	47.56	52.44	15144	91.3996	14687	88.6414
SRR1045630	PRJNA34535	SAMN01737661	SRX388733	SRP000941	GSM1282349	Primary Tissue	Gastric	25708659400	149.65	12268	13213	25481	48.15	51.85	15177	91.5988	14874	89.7701
SRR1045644	PRJNA34535	SAMN00847532	SRX263876	SRP000941	GSM1120320	Primary Tissue	Left Ventricle	20100786000	150.98	12249	13203	25452	48.13	51.87	15162	91.5082	14731	88.907
SRR1045659	PRJNA34535	SAMN00849925	SRX263877	SRP000941	GSM1120321	Primary Tissue	Small Intestine	21307522400	148.35	11862	13169	25031	47.39	52.61	15160	91.4962	14682	88.6113
SRR1045669	PRJNA34535	SAMN01737665	SRX388738	SRP000941	GSM1282354	Primary Tissue	Adrenal Gland	25012202200	150.98	12518	13237	25755	48.6	51.4	15178	91.6048	14933	90.1261
SRR1045676	PRJNA34535	SAMN01737666	SRX388739	SRP000941	GSM1282355	Primary Tissue	Aorta	24257883800	147.65	12027	13186	25213	47.7	52.3	15172	91.5686	14913	90.0054
SRR1045682	PRJNA34535	SAMN01737667	SRX388740	SRP000941	GSM1282356	Primary Tissue	Esophagus	23212572200	148.54	12116	13198	25314	47.86	52.14	15176	91.5927	14916	90.0235
SRR1045690	PRJNA34535	SAMN02028527	SRX388741	SRP000941	GSM1282357	Primary Tissue	Adipose	19237123400	148.31	12155	13197	25352	47.94	52.06	15172	91.5686	14913	90.0054
SRR1045697	PRJNA34535	SAMN01737668	SRX388742	SRP000941	GSM1282358	Primary Tissue	Gastric	23600960300	147.61	12396	13222	25618	48.39	51.61	15173	91.5746	14907	89.9692
SRR1045706	PRJNA34535	SAMN01737669	SRX388743	SRP000941	GSM1282359	Primary Tissue	Pancreas	23176515700	149.79	12322	13201	25523	48.28	51.72	15170	91.5565	14923	90.0658
SRR1045713	PRJNA34535	SAMN01737670	SRX388744	SRP000941	GSM1282360	Primary Tissue	Psoas Muscle	23086039900	151.84	12516	13240	25756	48.59	51.41	15178	91.6048	14931	90.1141
SRR1045718	PRJNA34535	SAMN01737671	SRX388745	SRP000941	GSM1282361	Primary Tissue	Small Intestine	23080205700	148.34	12079	13187	25266	47.81	52.19	15172	91.5686	14915	90.0175
SRR1045725	PRJNA34535	SAMN01737672	SRX388746	SRP000941	GSM1282362	Primary Tissue	Spleen	24832228900	144.01	11479	13043	24522	46.81	53.19	15169	91.5505	14898	89.9149
SRR1045735	PRJNA34535	SAMN00828739	SRX263881	SRP000941	GSM1120325	Primary Tissue	Adrenal Gland	22328957400	148.05	12403	13247	25650	48.35	51.65	15172	91.5686	14747	89.0036
SRR1045737	PRJNA34535	SAMN00847533	SRX263882	SRP000941	GSM1120326	Primary Tissue	Aorta	24914636600	148.11	12068	13183	25251	47.79	52.21	15172	91.5686	14721	88.8466
SRR1045739	PRJNA34535	SAMN00847533	SRX263883	SRP000941	GSM1120327	Primary Tissue	Aorta	25386720300	147.95	12070	13198	25268	47.77	52.23	15179	91.6108	14729	88.8949
SRR1045741	PRJNA34535	SAMN00847533	SRX263884	SRP000941	GSM1120328	Primary Tissue	Aorta	26181703500	147.5	12039	13178	25217	47.74	52.26	15172	91.5686	14735	88.9311
SRR1045743	PRJNA34535	SAMN00847533	SRX263885	SRP000941	GSM1120329	Primary Tissue	Aorta	24655689100	145.3	11947	13168	25115	47.57	52.43	15167	91.5384	14721	88.8466
SRR1045748	PRJNA34535	SAMN00847536	SRX263886	SRP000941	GSM1120330	Primary Tissue	Adipose Tissue	24516017400	147.21	12262	13220	25482	48.12	51.88	15162	91.5082	14730	88.901
SRR1045752	PRJNA34535	SAMN00847541	SRX263891	SRP000941	GSM1120335	Primary Tissue	Right Atrium	22649536800	151.33	12379	13236	25615	48.33	51.67	15186	91.6531	14740	88.9613
SRR1045753	PRJNA34535	SAMN00847541	SRX263890	SRP000941	GSM1120334	Primary Tissue	Right Atrium	23404848500	151.07	12388	13230	25618	48.36	51.64	15177	91.5988	14754	89.0458
