## Supplementary material for "Oxford Nanopore sequencing-based protocol to detect CpG methylation in human mitochondrial DNA": Data S2

### Sheet: ONS samples
Sample Type	Haplogroup	Status	Library Preparation	Replicate No.	Total Bases	Avg. Mito. Read Depth	L-strand Aligned Reads	H-strand Aligned Reads	Tot. Aligned Reads	Perc. L-strand	Perc. H-strand	Covered bp H-strand	Coverage Perc. H-strand	Covered bp L-strand	Coverage Perc. L-strand
Cybrid cancer cell line	H	WT	g-Tube fragmented	1	1191851646	18.07	39	44	83	46.988	53.012	16544	99.8491	16554	99.9095
Cybrid cancer cell line	H	WT	BamHI - based	1	1748177382	104.55	102	87	189	53.9683	46.0317	16569	100	16569	100
Cybrid cancer cell line	H	WT	g-Tube fragmented	2	554638990	12.75	32	20	52	61.5385	38.4615	15286	92.2566	16537	99.8069
Cybrid cancer cell line	H	WT	BamHI - based	2	1221290459	55.05	64	58	122	52.459	47.541	16562	99.9578	16568	99.994
Cybrid cancer cell line	H	WT	g-Tube fragmented	3	473399623	5.87	18	12	30	60	40	7975	48.1321	9997	60.3356
Cybrid cancer cell line	H	WT	BamHI - based	3	742045001	42.97	43	36	79	54.4304	45.5696	16568	99.994	16563	99.9638
Cybrid cancer cell line	H	WT	g-Tube fragmented	4	1255777617	33.15	90	75	165	54.5455	45.4545	16565	99.9759	16568	99.994
Cybrid cancer cell line	H	WT	BamHI - based	4	2245338595	313.12	228	251	479	47.5992	52.4008	16568	99.994	16569	100
Cybrid cancer cell line	H	WT	g-Tube fragmented	5	1068575050	23.52	54	49	103	52.4272	47.5728	16545	99.8552	16566	99.9819
Cybrid cancer cell line	H	WT	BamHI - based	5	1477337742	151.88	126	111	237	53.1646	46.8354	16568	99.994	16569	100
Cybrid cancer cell line	J1	WT	g-Tube fragmented	1	888874016	23.98	56	57	113	49.5575	50.4425	16557	99.9276	16567	99.9879
Cybrid cancer cell line	J1	WT	BamHI - based	1	1388724441	191.25	149	119	268	55.597	44.403	16569	100	16569	100
Cybrid cancer cell line	J1	WT	g-Tube fragmented	2	434993311	11.41	28	20	48	58.3333	41.6667	14747	89.0036	16276	98.2316
Cybrid cancer cell line	J1	WT	BamHI - based	2	1066234226	94.13	80	98	178	44.9438	55.0562	16569	100	16568	99.994
Cybrid cancer cell line	J1	WT	g-Tube fragmented	3	391434319	8.43	28	24	52	53.8462	46.1538	16360	98.7386	16429	99.155
Cybrid cancer cell line	J1	WT	BamHI - based	3	907230105	104.77	80	90	170	47.0588	52.9412	16569	100	16568	99.994
Cybrid cancer cell line	J1	WT	g-Tube fragmented	4	645437367	8.04	21	15	36	58.3333	41.6667	16331	98.5636	16523	99.7224
Cybrid cancer cell line	J1	WT	BamHI - based	4	1988784182	72.61	74	57	131	56.4885	43.5115	16565	99.9759	16569	100
Cybrid cancer cell line	J1	WT	g-Tube fragmented	5	518581582	10.2	25	27	52	48.0769	51.9231	16517	99.6862	16481	99.4689
Cybrid cancer cell line	J1	WT	BamHI - based	5	1186935320	219.32	160	133	293	54.6075	45.3925	16569	100	16569	100
Cybrid cancer cell line	J2	WT	g-Tube fragmented	1	947373947	26.51	68	51	119	57.1429	42.8571	16558	99.9336	16566	99.9819
Cybrid cancer cell line	J2	WT	BamHI - based	1	988759990	279.2	193	190	383	50.3916	49.6084	16569	100	16569	100
Cybrid cancer cell line	J2	WT	g-Tube fragmented	2	452157430	15.49	39	35	74	52.7027	47.2973	16534	99.7888	16548	99.8733
Cybrid cancer cell line	J2	WT	BamHI - based	2	1053592851	103.66	77	95	172	44.7674	55.2326	16568	99.994	16568	99.994
Cybrid cancer cell line	J2	WT	g-Tube fragmented	3	427184866	7.49	19	23	42	45.2381	54.7619	14665	88.5087	14352	86.6196
Cybrid cancer cell line	J2	WT	BamHI - based	3	915506169	135.01	107	101	208	51.4423	48.5577	16569	100	16568	99.994
Cybrid cancer cell line	J2	WT	g-Tube fragmented	4	527209479	13.73	35	24	59	59.322	40.678	16031	96.753	16557	99.9276
Cybrid cancer cell line	J2	WT	BamHI - based	4	1187786881	125.89	85	100	185	45.9459	54.0541	16569	100	16568	99.994
Cybrid cancer cell line	J2	WT	g-Tube fragmented	5	353962498	8.59	15	15	30	50	50	7701	46.4784	16237	97.9963
Cybrid cancer cell line	J2	WT	BamHI - based	5	419509534	47.99	35	39	74	47.2973	52.7027	16562	99.9578	16568	99.994
Primary Fibroblast Cell Line	T	WT	BamHI - based	1	876468989	84.63	60	51	111	54.0541	45.9459	15677	94.6165	15678	94.6225
Primary Fibroblast Cell Line	T	WT	BamHI - based	2	767786286	97.13	65	63	128	50.7812	49.2188	15678	94.6225	15678	94.6225
Primary Fibroblast Cell Line	T	WT	BamHI - based	3	583892338	81.11	52	47	99	52.5253	47.4747	15677	94.6165	15678	94.6225
Primary Fibroblast Cell Line	T	WT	BamHI - based	1	770948386	90.46	59	60	119	49.5798	50.4202	15677	94.6165	15683	94.6527
Primary Fibroblast Cell Line	T	WT	BamHI - based	2	832017755	70.64	47	41	88	53.4091	46.5909	15677	94.6165	15677	94.6165
Primary Fibroblast Cell Line	T	WT	BamHI - based	3	788580455	53.87	35	33	68	51.4706	48.5294	15673	94.5923	15676	94.6104
Primary Fibroblast Cell Line	J1	8344 A>G MERRF	BamHI - based	1	797209949	84.63	64	68	132	48.4848	51.5152	16568	99.994	16569	100
Primary Fibroblast Cell Line	J1	8344 A>G MERRF	BamHI - based	2	769587574	97.91	82	44	126	65.0794	34.9206	16563	99.9638	16569	100
Primary Fibroblast Cell Line	J1	8344 A>G MERRF	BamHI - based	3	329885349	35.78	33	19	52	63.4615	36.5385	16518	99.6922	16565	99.9759
Primary Fibroblast Cell Line	U	32434 A>G MELAS_1	BamHI - based	1	661121759	87	62	47	109	56.8807	43.1193	16569	100	16569	100
Primary Fibroblast Cell Line	U	32434 A>G MELAS_1	BamHI - based	2	582363472	71.37	51	40	91	56.044	43.956	16564	99.9698	16569	100
Primary Fibroblast Cell Line	U	32434 A>G MELAS_1	BamHI - based	3	458345590	35.32	25	24	49	51.0204	48.9796	16553	99.9034	16563	99.9638
Primary Fibroblast Cell Line	U	32434 A>G MELAS_2	BamHI - based	1	928457028	111.44	77	74	151	50.9934	49.0066	16569	100	16569	100
Primary Fibroblast Cell Line	U	32434 A>G MELAS_2	BamHI - based	2	590347810	87.83	50	64	114	43.8596	56.1404	16568	99.994	16569	100
Primary Fibroblast Cell Line	U	32434 A>G MELAS_2	BamHI - based	3	414140512	77.32	55	48	103	53.3981	46.6019	16564	99.9698	16568	99.994
