## Supplementary material for "Oxford Nanopore sequencing-based protocol to detect CpG methylation in human mitochondrial DNA": Data S4

### Sheet: Group1 meth. values
H haplogrup		J1 haplogroup		J2 Haplogroup
Mitochondrial position	Average Methylation (%)	Mitochondrial position	Average Methylation (%)	Mitochondrial position	Average Methylation (%)
33	0.046	33	0.0224	61	0.0054
61	0.0156	61	0.0064	120	0.0056
120	0.0076	120	0.0054	186	0.006
186	0.008	186	0.0098	315	0.053
262	0.0084	316	0.0622	411	0.0696
316	0.0566	412	0.0726	624	0.0066
412	0.0522	545	0.0062	708	0.0106
545	0.0054	709	0.0244	739	0.0372
740	0.0494	740	0.0188	765	0.0128
809	0.0686	786	0.0144	842	0.0326
843	0.0196	809	0.0212	898	0.0048
887	0.0124	843	0.0158	900	0.0048
899	0.0046	887	0.0044	908	0.0048
901	0.0046	1134	0.026	932	0.006
909	0.0046	1217	0.0094	935	0.006
933	0.0066	1227	0.0094	1133	0.0196
936	0.0066	1562	0.006	1226	0.013
1134	0.0102	1664	0.0314	1302	0.0054
1227	0.0068	1750	0.009	1314	0.0048
1303	0.007	1770	0.0196	1322	0.0048
1315	0.009	1787	0.0058	1388	0.0098
1323	0.009	1990	0.0104	1414	0.0064
1389	0.0148	2203	0.0126	1537	0.0082
1415	0.017	2477	0.0126	1663	0.0086
1538	0.0066	2585	0.0342	1749	0.0104
1562	0.0298	2643	0.0186	1769	0.0136
1598	0.0198	2690	0.013	1786	0.0152
1664	0.023	2700	0.013	1948	0.0074
1750	0.014	2719	0.0064	2001	0.0052
1770	0.0154	2916	0.0068	2202	0.0218
1787	0.0268	2989	0.0052	2332	0.0082
2203	0.0112	3036	0.0528	2476	0.0314
2333	0.0388	3047	0.0108	2642	0.013
2477	0.0274	3061	0.0164	2689	0.01
2567	0.0178	3079	0.018	2699	0.01
2571	0.0178	3126	0.0112	2809	0.0094
2573	0.0178	3351	0.0086	2843	0.0108
2585	0.0102	3406	0.0908	2915	0.0156
2643	0.0202	3495	0.0696	2942	0.0116
2690	0.0318	3549	0.0244	3009	0.054
2700	0.0318	3642	0.0166	3035	0.0396
2719	0.013	3889	0.015	3046	0.0174
2844	0.0114	3900	0.0044	3060	0.0278
2916	0.05	3909	0.0044	3078	0.0168
3036	0.078	4050	0.0052	3126	0.0086
3079	0.0376	4126	0.0084	3351	0.0102
3126	0.0106	4345	0.011	3406	0.1124
3172	0.0092	4426	0.01	3420	0.0062
3406	0.1082	4439	0.0198	3495	0.1352
3420	0.0096	4463	0.0198	3549	0.0138
3495	0.0534	4490	0.0146	3642	0.0076
3549	0.0064	4531	0.0058	3889	0.0106
3642	0.0126	4540	0.0058	3900	0.0078
3900	0.012	4712	0.0324	3909	0.0078
3909	0.012	4847	0.0162	3945	0.0046
4050	0.014	4919	0.0048	3951	0.0046
4126	0.0126	4995	0.0078	3954	0.0046
4439	0.008	5053	0.0098	4126	0.0048
4463	0.061	5111	0.0156	4141	0.0054
4490	0.0052	5163	0.024	4147	0.0054
4654	0.0054	5236	0.0076	4345	0.0102
4664	0.0054	5243	0.0076	4426	0.0132
4712	0.0774	5270	0.0058	4463	0.0384
5146	0.0134	5352	0.0194	4654	0.009
5163	0.01	5459	0.0116	4664	0.009
5236	0.0172	5470	0.0164	4712	0.0816
5243	0.0172	5622	0.0466	5111	0.0056
5270	0.0066	5737	0.0074	5236	0.005
5459	0.0056	5740	0.0074	5243	0.005
5622	0.0472	5743	0.0074	5352	0.0178
5820	0.031	5767	0.005	5459	0.0044
5909	0.0202	5790	0.0064	5470	0.0268
5912	0.0202	5820	0.0066	5622	0.0348
5916	0.0202	5909	0.008	5755	0.0112
5969	0.006	5912	0.008	5767	0.0046
5972	0.006	5916	0.008	5909	0.0058
6015	0.0166	6053	0.0396	6015	0.0104
6020	0.0166	6242	0.1422	6020	0.0104
6053	0.0192	6445	0.0052	6242	0.218
6128	0.0308	6455	0.0052	6445	0.0058
6329	0.0076	6464	0.0052	6455	0.0058
6617	0.0426	6540	0.0082	6464	0.0058
6689	0.1324	6689	0.1116	6617	0.0164
6761	0.0322	6761	0.0156	6689	0.0482
6875	0.022	6839	0.0236	6761	0.0168
6887	0.0412	6851	0.005	6839	0.0138
6950	0.0264	6854	0.005	6875	0.0286
7160	0.0234	6875	0.0056	6887	0.0284
7163	0.0234	6887	0.0198	6950	0.0232
7331	0.011	6950	0.026	6998	0.0052
7336	0.011	7130	0.0078	7007	0.0052
7341	0.011	7160	0.0088	7012	0.0052
7418	0.0124	7462	0.011	7019	0.0052
7427	0.0124	7599	0.0154	7599	0.0214
7599	0.0072	7618	0.0348	7618	0.0466
7663	0.0154	7756	0.005	7663	0.0052
7756	0.0094	7774	0.0108	7756	0.008
7813	0.0052	7813	0.0172	7774	0.014
7829	0.0206	7829	0.0114	7813	0.0174
7858	0.014	7849	0.0104	7829	0.0238
8036	0.0268	7858	0.0104	7849	0.0046
8117	0.01	7978	0.0114	7858	0.0046
8164	0.0112	7985	0.0114	8019	0.0106
8212	0.0112	8019	0.0174	8036	0.03
8532	0.0294	8036	0.0232	8113	0.0148
8544	0.0062	8117	0.0056	8117	0.0148
8647	0.047	8212	0.01	8212	0.006
8722	0.0362	8254	0.031	8532	0.019
8781	0.0112	8532	0.017	8544	0.0046
9195	0.0348	8544	0.0098	8580	0.0044
9328	0.02	8580	0.0044	8583	0.0044
9381	0.049	8583	0.0044	8722	0.02
9383	0.049	8722	0.0212	8781	0.0114
9393	0.049	8781	0.0074	8958	0.0312
9611	0.013	8997	0.0076	9138	0.0088
9620	0.013	9001	0.0076	9144	0.0088
9672	0.0154	9009	0.0076	9381	0.0268
9752	0.0162	9138	0.012	9383	0.0268
9867	0.0252	9195	0.0694	9393	0.0268
10400	0.0264	9293	0.015	9574	0.0076
10536	0.0172	9328	0.0178	9672	0.0158
11030	0.0074	9381	0.0296	9752	0.0088
11125	0.0062	9383	0.0296	9827	0.0094
11162	0.0126	9393	0.0296	9911	0.0066
11389	0.0194	9574	0.0118	9917	0.0066
11434	0.0056	9611	0.009	9920	0.0066
11689	0.006	9620	0.009	10067	0.0124
11692	0.006	9672	0.0084	10400	0.006
11710	0.0072	9752	0.0078	10536	0.0078
11716	0.0072	9773	0.0046	11030	0.0196
11777	0.0096	9776	0.0046	11125	0.0078
11860	0.0074	9785	0.0046	11162	0.0254
12053	0.1436	9818	0.0192	11389	0.0162
12112	0.0158	9827	0.0192	11434	0.0068
12124	0.164	10013	0.0134	11476	0.0114
12191	0.0552	10142	0.0124	11492	0.0044
12206	0.0158	10400	0.0136	11610	0.0112
12456	0.0626	10426	0.0094	11692	0.0202
12527	0.0064	10436	0.0094	11710	0.0066
12735	0.0142	10536	0.0072	11716	0.0066
12762	0.0572	10774	0.0148	11777	0.0076
12888	0.0046	10933	0.0048	12053	0.1094
12951	0.0386	11030	0.035	12112	0.0258
13120	0.0186	11125	0.0216	12124	0.1068
13179	0.0142	11162	0.0128	12191	0.0288
13209	0.0072	11492	0.0048	12206	0.0082
13287	0.011	11591	0.031	12456	0.0684
13332	0.0072	11610	0.0068	12527	0.0116
13365	0.0166	11689	0.0082	12621	0.0072
13405	0.0112	11692	0.0082	12735	0.0198
13551	0.0044	11710	0.007	12762	0.074
13578	0.0308	11716	0.007	12774	0.007
13596	0.051	11777	0.0232	12951	0.0604
13642	0.0186	12053	0.1932	13120	0.0376
13668	0.0202	12124	0.0464	13179	0.0062
13702	0.0148	12191	0.0544	13209	0.0144
13713	0.0076	12206	0.0168	13287	0.0126
13725	0.016	12456	0.0234	13365	0.0058
13809	0.0346	12527	0.0068	13405	0.0046
13967	0.031	12621	0.0106	13578	0.0412
14225	0.02	12762	0.043	13596	0.0314
14383	0.0164	12951	0.0374	13642	0.0176
14458	0.0092	13120	0.0386	13668	0.0104
14680	0.0072	13179	0.0096	13702	0.0198
14684	0.0072	13365	0.009	13725	0.0094
14697	0.0764	13524	0.0082	13809	0.015
14830	0.0866	13530	0.0082	13914	0.02
14845	0.0538	13551	0.0112	13939	0.0146
14860	0.0382	13578	0.0254	13967	0.0198
14920	0.011	13596	0.0292	14159	0.0184
14929	0.011	13642	0.0106	14225	0.0268
14944	0.0072	13668	0.0136	14458	0.015
14984	0.0132	13702	0.0188	14559	0.0356
15040	0.0062	13713	0.0234	14680	0.0052
15044	0.0062	13725	0.007	14684	0.0052
15091	0.0106	13758	0.0062	14697	0.0694
15147	0.05	13809	0.0176	14759	0.017
15275	0.176	13939	0.007	14803	0.01
15391	0.0298	13967	0.0232	14830	0.0072
15430	0.0126	14159	0.0114	14845	0.0088
15436	0.0126	14458	0.0058	14860	0.0146
15499	0.0048	14680	0.0058	14944	0.026
15574	0.0152	14684	0.0058	15040	0.0048
15590	0.0406	14697	0.0702	15044	0.0048
15595	0.0406	14830	0.0194	15091	0.005
15616	0.0082	14845	0.0072	15147	0.0462
15733	0.0398	14860	0.0572	15275	0.0886
15760	0.0102	14944	0.0132	15349	0.0076
15811	0.0056	15040	0.0108	15354	0.0076
16095	0.0266	15044	0.0108	15391	0.0252
16328	0.022	15091	0.0232	15430	0.014
16360	0.0936	15147	0.1132	15436	0.014
16449	0.0204	15275	0.0912	15499	0.0138
16454	0.0204	15349	0.0112	15556	0.0376
16542	0.0246	15391	0.0226	15574	0.009
16565	0.007	15430	0.0056	15590	0.0318
		15436	0.0056	15595	0.0318
		15499	0.009	15616	0.0066
		15556	0.0076	15733	0.029
		15574	0.0072	15760	0.0356
		15590	0.037	15926	0.0316
		15595	0.037	16095	0.0054
		15616	0.0134	16128	0.0134
		15733	0.0412	16360	0.0348
		15760	0.039	16449	0.006
		15811	0.014	16454	0.006
		15926	0.008	16542	0.0054
		16083	0.016
		16095	0.0206
		16360	0.0248
		16449	0.0226
		16454	0.0226
		16495	0.025
		16542	0.0156

### Sheet: Group2 meth. values
Control 1		Control 2		MERRF		MELAS 1		MELAS 2
Mitochondrial position	Average Methylation (%)	Mitochondrial position	Average Methylation (%)	Mitochondrial position	Average Methylation (%)	Mitochondrial position	Average Methylation (%)	Mitochondrial position	Average Methylation (%)
33	0.02	61	0.0062	411	0.0336	33	0.0524	33	0.0182
120	0.0112	186	0.0058	498	0.0074	186	0.0044	120	0.006
411	0.0604	411	0.0326	739	0.0472	316	0.0376	186	0.0088
525	0.011	544	0.006	808	0.025	412	0.074	411	0.034
739	0.0424	739	0.0174	842	0.0048	709	0.0086	740	0.0272
765	0.005	765	0.0058	1023	0.006	740	0.0166	843	0.0068
842	0.0128	842	0.0062	1133	0.015	786	0.0072	1147	0.0058
1177	0.01	886	0.009	1262	0.0134	809	0.0888	1217	0.0044
1262	0.0174	898	0.0072	1314	0.008	843	0.045	1227	0.0044
1302	0.0056	900	0.0072	1322	0.008	1134	0.0072	1263	0.0124
1561	0.0298	908	0.0072	1414	0.0068	1147	0.005	1415	0.0076
1663	0.036	1146	0.0046	1561	0.0068	1217	0.0064	1562	0.0094
1769	0.0066	1177	0.0142	1597	0.0192	1227	0.0064	1664	0.0094
2332	0.0058	1216	0.0062	1663	0.0128	1263	0.0236	1750	0.0154
2476	0.0052	1226	0.0062	1749	0.0096	1315	0.01	1770	0.008
2584	0.0062	1262	0.0072	1769	0.008	1323	0.01	2203	0.0058
2642	0.0182	1388	0.0074	1786	0.0048	1562	0.0112	2345	0.0046
2689	0.0122	1414	0.0076	2001	0.0142	1598	0.0214	2477	0.0186
2699	0.0122	1663	0.0208	2202	0.005	1664	0.0052	2585	0.0192
2843	0.0062	1769	0.0254	2344	0.0068	1750	0.0044	2643	0.0142
3035	0.0334	2001	0.0122	2476	0.013	1787	0.0084	2690	0.0174
3046	0.0188	2202	0.0146	2584	0.0066	2002	0.0054	2700	0.0174
3060	0.0076	2344	0.0058	2642	0.013	2878	0.0068	2844	0.0368
3078	0.0192	2566	0.0046	2689	0.0122	2916	0.008	2943	0.0046
3351	0.0054	2570	0.0046	2699	0.0122	3010	0.0692	3036	0.0426
3375	0.0052	2572	0.0046	2982	0.0052	3036	0.0454	3047	0.0128
3379	0.0052	2584	0.0228	2988	0.0052	3061	0.0066	3079	0.0048
3406	0.0304	2642	0.025	3035	0.049	3079	0.0064	3351	0.006
3495	0.0276	2915	0.0112	3060	0.0358	3094	0.0058	3406	0.0694
3900	0.0068	2942	0.0052	3078	0.018	3254	0.0064	3420	0.0064
3909	0.0068	3035	0.0454	3162	0.0054	3351	0.0204	3459	0.0058
4050	0.0044	3046	0.017	3172	0.0054	3406	0.0552	3495	0.0272
4426	0.023	3060	0.0122	3406	0.0294	3495	0.0578	3984	0.012
4439	0.008	3078	0.009	3420	0.011	3549	0.016	4426	0.0174
4463	0.0318	3351	0.0056	3453	0.0044	3642	0.0122	4439	0.0086
4490	0.0052	3375	0.0056	3459	0.0044	3984	0.0128	4463	0.015
4531	0.0078	3379	0.0056	3495	0.0318	4375	0.024	4620	0.0088
4540	0.0078	3406	0.0452	3900	0.014	4426	0.0058	4654	0.0066
4620	0.0168	3495	0.0414	3909	0.014	4463	0.0562	4664	0.0066
4712	0.0432	3549	0.0072	4050	0.0086	4531	0.0066	4712	0.049
4919	0.014	4050	0.0124	4463	0.034	4540	0.0066	4919	0.006
4995	0.005	4426	0.0248	4712	0.0222	4620	0.0068	5163	0.0162
5053	0.0058	4463	0.0184	4847	0.0072	4847	0.0182	5270	0.0124
5111	0.0114	4654	0.0066	4919	0.0046	5053	0.0056	5352	0.0196
5163	0.0142	4664	0.0066	5053	0.0046	5111	0.0074	5399	0.0076
5270	0.0088	4847	0.0086	5146	0.0276	5270	0.0188	5622	0.0062
5352	0.014	4995	0.0108	5163	0.017	5352	0.0056	5767	0.0074
5622	0.0208	5163	0.0322	5236	0.0114	5755	0.0118	5909	0.0106
5767	0.0064	5236	0.0146	5243	0.0114	5909	0.0138	5912	0.0106
5969	0.0098	5243	0.0146	5399	0.0118	5912	0.0138	5916	0.0106
5972	0.0098	5270	0.0278	5622	0.0076	5916	0.0138	5969	0.0062
6015	0.0106	5352	0.0058	5790	0.0086	5969	0.0044	5972	0.0062
6020	0.0106	5399	0.0228	5909	0.0056	5972	0.0044	6015	0.007
6053	0.0492	5622	0.0208	5912	0.0056	6015	0.0078	6020	0.007
6242	0.135	5755	0.0056	5916	0.0056	6128	0.0114	6053	0.0596
6263	0.0274	5820	0.0122	5969	0.0184	6242	0.2044	6128	0.0098
6445	0.0054	5909	0.011	5972	0.0184	6263	0.0286	6242	0.1242
6455	0.0054	5912	0.011	6015	0.0236	6656	0.0058	6263	0.0134
6540	0.0072	5916	0.011	6020	0.0236	6761	0.0138	6617	0.0084
6563	0.005	6015	0.0154	6053	0.0354	6839	0.0058	6761	0.0448
6569	0.005	6020	0.0154	6242	0.131	6887	0.0112	6839	0.008
6572	0.005	6053	0.0192	6563	0.0046	6950	0.0364	6887	0.058
6617	0.0084	6242	0.0802	6569	0.0046	7130	0.0102	6950	0.0096
6689	0.1002	6263	0.0322	6572	0.0046	7618	0.0126	7130	0.0044
6761	0.0154	6329	0.006	6761	0.012	7756	0.0202	7599	0.0114
6839	0.0166	6445	0.0048	6839	0.0052	7774	0.0166	7756	0.0118
6851	0.0054	6455	0.0048	6875	0.0048	8036	0.0124	7813	0.026
6854	0.0054	6464	0.0048	6887	0.019	8113	0.005	7996	0.0064
6887	0.0432	6540	0.0084	6950	0.0316	8117	0.005	8006	0.0064
6950	0.009	6656	0.0058	7160	0.0102	8532	0.0054	8036	0.0182
7160	0.0186	6689	0.0534	7163	0.0102	8544	0.0058	8113	0.0096
7163	0.0186	6761	0.0228	7599	0.0204	8647	0.0364	8117	0.0096
7331	0.0052	6839	0.0186	7774	0.0098	8722	0.0296	8212	0.0044
7336	0.0052	6950	0.0068	7813	0.0068	8878	0.0044	8532	0.0174
7341	0.0052	7130	0.0088	7829	0.0108	9195	0.065	8544	0.023
7462	0.0046	7160	0.0114	7849	0.0118	9328	0.0112	8647	0.0194
7599	0.0056	7163	0.0114	7858	0.0118	9381	0.0138	8722	0.034
7618	0.0122	7462	0.0054	7996	0.011	9383	0.0138	8958	0.0044
7756	0.0076	7756	0.0122	8006	0.011	9393	0.0138	9054	0.0134
7774	0.0136	7774	0.033	8036	0.0144	9752	0.0174	9138	0.0078
7813	0.0146	7813	0.0136	8140	0.0074	9818	0.0062	9144	0.0078
7849	0.0066	7829	0.0354	8147	0.0074	9867	0.0118	9195	0.075
7858	0.0066	7978	0.0058	8151	0.0074	10774	0.0066	9293	0.0056
8019	0.0058	7985	0.0058	8254	0.01	11030	0.009	9328	0.0106
8036	0.0268	8036	0.0198	8532	0.0044	11245	0.0158	9381	0.0162
8113	0.0048	8113	0.0094	8544	0.0054	11434	0.0076	9383	0.0162
8254	0.036	8117	0.0094	8647	0.0644	11591	0.036	9393	0.0162
8532	0.0566	8532	0.0222	8722	0.0356	11647	0.0044	9488	0.0046
8580	0.0054	8544	0.0074	8855	0.0048	11777	0.0226	9611	0.005
8583	0.0054	8647	0.0778	8859	0.0048	11851	0.0062	9620	0.005
8647	0.0286	8722	0.0276	8958	0.0424	11860	0.0062	9752	0.01
8722	0.0064	8958	0.0058	9054	0.0074	11913	0.0048	9818	0.012
8781	0.0054	9054	0.0612	9138	0.0128	12053	0.0432	9827	0.012
8958	0.009	9138	0.0044	9144	0.0128	12124	0.0154	10067	0.0172
9138	0.0058	9144	0.0044	9162	0.01	13197	0.029	10142	0.018
9144	0.0058	9195	0.0376	9195	0.0112	14458	0.0076	10175	0.0044
9195	0.0142	9328	0.0108	9328	0.0164	14697	0.0764	10181	0.0044
9328	0.0184	9381	0.018	9381	0.0302	14759	0.0114	10536	0.0052
9381	0.0174	9383	0.018	9383	0.0302	14792	0.0164	10933	0.0194
9383	0.0174	9393	0.018	9393	0.0302	14803	0.0112	11030	0.0194
9393	0.0174	9672	0.0062	9488	0.0052	14845	0.0396	11245	0.0104
9488	0.0094	9818	0.0068	9574	0.0062	14860	0.0232	11389	0.0112
9574	0.01	9827	0.0068	9818	0.0096	15147	0.04	11422	0.0088
9611	0.0096	10142	0.0124	9827	0.0096	15275	0.0418	11455	0.0066
9620	0.0096	10169	0.009	10013	0.0336	15499	0.009	11476	0.0046
9752	0.0104	10175	0.009	10142	0.0124	15556	0.0138	11591	0.0296
9818	0.023	10181	0.009	10400	0.0126	15590	0.0418	11689	0.0106
9827	0.023	10536	0.0052	10933	0.0052	15595	0.0418	11692	0.0106
10067	0.0088	10774	0.008	11125	0.0182	15698	0.0602	11777	0.0258
10142	0.038	11030	0.006	11245	0.0124	15733	0.0134	11913	0.0106
10400	0.0126	11245	0.008	11422	0.018	15760	0.058	12053	0.051
10536	0.0076	11389	0.0134	11591	0.0274	16095	0.015	12112	0.0058
10585	0.0076	11476	0.0088	11689	0.0242	16128	0.0096	12206	0.0044
11030	0.0254	11591	0.022	11692	0.0242	16360	0.018	12621	0.0052
11125	0.006	11610	0.0172	11761	0.0044	16411	0.0222	12762	0.0188
11245	0.005	11689	0.0064	11765	0.0044	16565	0.018	12862	0.0044
11389	0.0266	11692	0.0064	11777	0.0112			12867	0.0044
11422	0.0046	11777	0.0142	12053	0.03			12870	0.0044
11434	0.0066	11913	0.0086	12191	0.0328			12951	0.0206
11455	0.0062	12053	0.1654	12206	0.01			13120	0.0106
11476	0.0078	12124	0.0422	12456	0.1002			13287	0.0058
11591	0.0076	12191	0.0264	12762	0.0126			13365	0.0124
11761	0.0094	12206	0.02	12888	0.0086			13405	0.0156
11765	0.0094	12456	0.0488	12951	0.0336			13596	0.0086
11777	0.017	12527	0.0064	13287	0.0096			13702	0.014
11913	0.0044	12621	0.0124	13405	0.0048			13809	0.024
12053	0.0518	12762	0.0148	13551	0.01			13939	0.006
12124	0.084	12862	0.0068	13578	0.0214			14458	0.0048
12191	0.0314	12867	0.0068	13596	0.024			14680	0.0098
12206	0.0072	12870	0.0068	13642	0.0086			14684	0.0098
12456	0.021	12876	0.0068	13702	0.009			14697	0.0886
12527	0.0116	12951	0.0278	13713	0.025			14720	0.0098
12735	0.01	13120	0.0182	13809	0.0118			14803	0.0094
12762	0.0504	13239	0.0072	14383	0.0164			14830	0.0302
12951	0.0314	13287	0.0046	14458	0.0128			14845	0.0122
13120	0.0408	14383	0.0194	14568	0.0118			14860	0.0128
13179	0.0136	14568	0.009	14697	0.0118			15040	0.0074
14383	0.0186	14680	0.0108	14720	0.005			15044	0.0074
14697	0.0602	14684	0.0108	14759	0.0048			15091	0.0048
14803	0.0278	14697	0.02	14830	0.041			15275	0.1126
14830	0.0482	14803	0.0106	14845	0.01			15349	0.0196
14860	0.0468	14830	0.0342	14860	0.0382			15354	0.0196
14920	0.0058	14845	0.0112	14944	0.0172			15430	0.0044
14944	0.0112	14860	0.0132	15091	0.0072			15436	0.0044
15040	0.008	14944	0.0074	15147	0.0182			15499	0.0052
15044	0.008	15058	0.0074	15199	0.0056			15733	0.0148
15058	0.0072	15147	0.0508	15349	0.0144			15760	0.0162
15199	0.025	15275	0.1006	15354	0.0144			16095	0.0058
15275	0.0564	15556	0.009	15430	0.0052			16128	0.0172
15349	0.0132	15574	0.0162	15436	0.0052			16360	0.0396
15354	0.0132	15616	0.0114	15499	0.0086			16411	0.0834
15499	0.0092	15733	0.0348	15556	0.0046			16449	0.0064
15556	0.0062	15760	0.0318	15574	0.008			16454	0.0064
15574	0.0078	16083	0.0086	15590	0.0162			16565	0.0184
15698	0.0428	16360	0.0258	15595	0.0162
15733	0.024	16411	0.0786	15698	0.0112
15760	0.055	16449	0.011	15733	0.019
16360	0.0272	16454	0.011	15760	0.0408
16411	0.025	16565	0.0106	15811	0.0224
16449	0.0072			16083	0.03
16454	0.0072			16095	0.0078
16495	0.0066			16128	0.0106
16565	0.0058			16328	0.0084
				16360	0.0222
				16411	0.0286
				16565	0.0044

### Sheet: Diff. meth. on rCRS
Haplogroup results
H Vs J1
Position on rCRS	mu1	mu2	diff	diff.se	stat	phi1	phi2	pval	fdr
10400	0.0264355	0.25447	-0.228035	0.0364705	-6.25259	0.0137884	0.0120636	4.03705e-10	8.76041e-08
16128	6.38134e-05	0.322185	-0.322121	0.0566116	-5.69002	0.016608	0.0124631	1.27026e-08	1.83764e-06
16360	0.0752611	0.57707	-0.501809	0.0581915	-8.62341	0.0169237	0.0125314	6.49913e-18	2.82062e-15
H Vs J2
Position on rCRS	mu1	mu2	diff	diff.se	stat	phi1	phi2	pval	fdr
10400	0.0264355	0.251048	-0.224613	0.0350428	-6.40967	0.0137884	0.0101817	1.45835e-10	3.16463e-08
16128	6.38134e-05	0.489763	-0.489699	0.0657477	-7.44816	0.016608	0.0129737	9.46533e-14	4.10795e-11
Fibroblasts results
Ctrl Vs MELAS_1
Position on rCRS	mu1	mu2	diff	diff.se	stat	phi1	phi2	pval	fdr
4919	0.234492	0.000174489	0.234318	0.0396505	5.90958	0.0172497	0.0244468	3.42982e-09	4.87034e-07
15925	0.662011	0.000265131	0.661746	0.0573574	11.5372	0.0252947	0.0244396	8.56292e-31	3.6478e-28
16128	0.494665	0.0132317	0.481433	0.0692633	6.95077	0.0185125	0.0231685	3.63303e-12	7.73835e-10
Ctrl Vs MELAS80
Position on rCRS	mu1	mu2	diff	diff.se	stat	phi1	phi2	pval	fdr
4919	0.234492	0.00955872	0.224933	0.0412524	5.45261	0.0172497	0.0173444	4.96356e-08	7.04825e-06
9195	0.0521203	0.457422	-0.405302	0.0837131	-4.84156	0.0169862	0.0201799	1.28823e-06	0.000137197
15925	0.662011	0.0157886	0.646222	0.0596629	10.8312	0.0252947	0.0177006	2.4485e-27	1.04306e-24
16128	0.494665	0.0267008	0.467964	0.0700096	6.68429	0.0185125	0.0170397	2.32046e-11	4.94258e-09
Ctrl Vs MELAS_2
Position on rCRS	mu1	mu2	diff	diff.se	stat	phi1	phi2	pval	fdr
4919	0.234492	0.00917115	0.225321	0.0412878	5.45732	0.0172497	0.0155963	4.83368e-08	1.02957e-05
10400	0.0217982	0.308006	-0.286208	0.0612399	-4.67355	0.0159216	0.0154467	2.96038e-06	0.000420374
15925	0.662011	0.000208099	0.661803	0.0573319	11.5434	0.0252947	0.0172562	7.97508e-31	3.39738e-28

### Sheet: Diff. meth. on consensus
Haplogroup results
H Vs J1
Position on consensus	mu1	mu2	diff	diff.se	stat	phi1	phi2	pval	fdr
10400	7.10854e-05	8.1039e-05	-9.95367e-06	0.00316228	-0.00314763	0.0166092	0.0131054	0.997489	0.997747
16128	0.0752325	0.02424	0.0509925	0.0271893	1.87547	0.0169332	0.00961619	0.0607288	0.997747
16360	0.0264261	0.0157008	0.0107253	0.0169492	0.632789	0.013726	0.010472	0.526871	0.997747
H Vs J2
Position on consensus	mu1	mu2	diff	diff.se	stat	phi1	phi2	pval	fdr
1869	7.10854e-05	0.0194972	-0.0194261	0.0148115	-1.31155	0.0166092	0.0119462	0.189671	0.999722
12710	0.0264261	0.00713334	0.0192928	0.0153893	1.25365	0.013726	0.010946	0.209971	0.999722
Fibroblasts results
Ctrl Vs MELAS_1
Position on consensus	mu1	mu2	diff	diff.se	stat	phi1	phi2	pval	fdr
4919	0.00761739	0.000268358	0.00734903	0.0089751	0.818824	0.0194343	0.0242237	0.412887	0.983842
15925	0.000165539	0.0132105	-0.013045	0.0162623	-0.80216	0.0200843	0.0230159	0.42246	0.983842
16128	0.0124586	0.000176506	0.0122821	0.00956046	1.28467	0.0158833	0.02423	0.198907	0.983842
Ctrl Vs MELAS_2
Position on consensus	mu1	mu2	diff	diff.se	stat	phi1	phi2	pval	fdr
4919	0.00761739	0.0157605	-0.00814314	0.019192	-0.424299	0.0194343	0.0169628	0.671348	0.997245
9195	0.000165539	0.026654	-0.0264884	0.0192778	-1.37404	0.0200843	0.0163624	0.16943	0.997245
15925	0.0124586	0.0095369	0.00292167	0.0150824	0.193714	0.0158833	0.0166365	0.8464	0.997245
16128	0.0520601	0.124147	-0.0720867	0.0678608	-1.06227	0.0169158	0.0196061	0.288112	0.997245
Ctrl Vs MERRF
Position on consensus	mu1	mu2	diff	diff.se	stat	phi1	phi2	pval	fdr
4919	0.00761739	0.000197718	0.00741967	0.00878277	0.844798	0.0194343	0.0183087	0.398223	0.999911
10400	0.0124586	0.00913498	0.00332358	0.0153289	0.216819	0.0158833	0.0165921	0.82835	0.999911
15925	0.0217785	0.025471	-0.0036925	0.0252786	-0.146071	0.0158604	0.0156861	0.883865	0.999911
